## Supplementary Table 4 for "Structural Plausibility Without Binding Specificity: Limits of AI-Based Antibody-Antigen Structure Prediction Confidence Scores"

model	category	system_name	pdb	dockq_sample0	dockq_best	delta_dockq	iptm_sample0	iptm_at_best	delta_iptm
AF3	improver	system_27_27_7B5G_7B5G	7B5G	0.013	0.79	0.777	0.13	0.12	-0.01
AF3	improver	system_51_51_7XLD_7XLD	7XLD	0.044	0.722	0.678	0.15	0.14	-0.01
AF3	improver	system_95_95_8Q95_8Q95	8Q95	0.012	0.677	0.665	0.2	0.1	-0.1
AF3	improver	system_118_118_9FVB_9FVB	9FVB	0.01	0.637	0.627	0.14	0.12	-0.02
AF3	improver	system_79_79_8HR2_8HR2	8HR2	0.009	0.591	0.582	0.09	0.18	0.09
AF3	improver	system_44_44_7UPM_7UPM	7UPM	0.057	0.639	0.582	0.12	0.12	0.0
AF3	improver	system_113_113_9EMY_9EMY	9EMY	0.028	0.599	0.571	0.12	0.18	0.06
AF3	improver	system_49_49_7VNB_7VNB	7VNB	0.041	0.59	0.549	0.12	0.11	-0.01
AF3	improver	system_101_101_8TW3_8TW3	8TW3	0.014	0.541	0.527	0.27	0.09	-0.18
AF3	improver	system_93_93_8Q94_8Q94	8Q94	0.01	0.537	0.527	0.11	0.13	0.02
AF3	improver	system_28_28_7F5G_7F5G	7F5G	0.169	0.696	0.527	0.13	0.15	0.02
AF3	improver	system_107_107_8W90_8W90	8W90	0.014	0.534	0.52	0.11	0.1	-0.01
AF3	improver	system_62_62_8AV2_8AV2	8AV2	0.081	0.558	0.477	0.11	0.12	0.01
AF3	improver	system_41_41_7TH2_7TH2	7TH2	0.011	0.472	0.461	0.21	0.1	-0.11
AF3	improver	system_10_10_4X7F_4X7F	4X7F	0.006	0.454	0.448	0.09	0.12	0.03
AF3	improver	system_104_104_8TZU_8TZU	8TZU	0.013	0.454	0.441	0.1	0.11	0.01
AF3	improver	system_48_48_7VKE_7VKE	7VKE	0.005	0.427	0.422	0.09	0.09	0.0
AF3	improver	system_5_5_4KRL_4KRL	4KRL	0.174	0.494	0.32	0.13	0.1	-0.03
AF3	improver	system_46_46_7USV_7USV	7USV	0.014	0.273	0.259	0.13	0.15	0.02
AF3	neutral	system_17_17_6HER_6HER	6HER	0.605	0.837	0.232	0.84	0.83	-0.01
AF3	non_improver	system_3_3_3RJQ_3RJQ	3RJQ	0.021	0.221	0.2	0.12	0.12	0.0
AF3	non_improver	system_58_58_7ZK1_7ZK1	7ZK1	0.006	0.199	0.193	0.15	0.11	-0.04
AF3	improver	system_100_100_8SOS_8SOS	8SOS	0.171	0.346	0.175	0.22	0.2	-0.02
AF3	improver	system_78_78_8HR2_8HR2	8HR2	0.18	0.353	0.173	0.15	0.19	0.04
AF3	non_improver	system_120_120_9FZD_9FZD	9FZD	0.004	0.177	0.173	0.07	0.1	0.03
AF3	non_improver	system_74_74_8FSL_8FSL	8FSL	0.038	0.21	0.172	0.17	0.15	-0.02
AF3	neutral	system_31_31_7O3B_7O3B	7O3B	0.569	0.735	0.166	0.84	0.83	-0.01
AF3	non_improver	system_70_70_8EN2_8EN2	8EN2	0.007	0.169	0.162	0.09	0.13	0.04
AF3	neutral	system_85_85_8PIH_8PIH	8PIH	0.397	0.552	0.155	0.14	0.14	0.0
AF3	neutral	system_39_39_7SAJ_7SAJ	7SAJ	0.576	0.722	0.146	0.29	0.37	0.08
AF3	neutral	system_15_15_6CWG_6CWG	6CWG	0.666	0.807	0.141	0.23	0.21	-0.02
AF3	neutral	system_35_35_7R24_7R24	7R24	0.597	0.738	0.141	0.86	0.86	0.0
AF3	neutral	system_96_96_8QGX_8QGX	8QGX	0.408	0.539	0.131	0.29	0.25	-0.04
AF3	non_improver	system_50_50_7WKI_7WKI	7WKI	0.016	0.143	0.127	0.15	0.08	-0.07
AF3	neutral	system_36_36_7R24_7R24	7R24	0.7	0.825	0.125	0.86	0.86	0.0
AF3	neutral	system_22_22_6OBO_6OBO	6OBO	0.571	0.679	0.108	0.2	0.23	0.03
AF3	neutral	system_102_102_8TW3_8TW3	8TW3	0.616	0.707	0.091	0.78	0.77	-0.01
AF3	non_improver	system_9_9_4X7C_4X7C	4X7C	0.013	0.098	0.085	0.09	0.09	0.0
AF3	non_improver	system_55_55_7Z1X_7Z1X	7Z1X	0.004	0.086	0.082	0.42	0.09	-0.33
AF3	non_improver	system_115_115_9EN2_9EN2	9EN2	0.037	0.115	0.078	0.11	0.12	0.01
AF3	neutral	system_83_83_8K4Q_8K4Q	8K4Q	0.779	0.856	0.077	0.87	0.89	0.02
AF3	improver	system_19_19_6K69_6K69	6K69	0.16	0.234	0.074	0.31	0.33	0.02
AF3	non_improver	system_38_38_7SAI_7SAI	7SAI	0.041	0.111	0.07	0.14	0.14	0.0
AF3	neutral	system_13_13_5MJE_5MJE	5MJE	0.667	0.732	0.065	0.87	0.87	0.0
AF3	non_improver	system_52_52_7XQV_7XQV	7XQV	0.055	0.119	0.064	0.41	0.33	-0.08
AF3	neutral	system_61_61_8AOM_8AOM	8AOM	0.884	0.944	0.06	0.88	0.88	0.0
AF3	non_improver	system_12_12_5E7F_5E7F	5E7F	0.01	0.065	0.055	0.11	0.11	0.0
AF3	neutral	system_42_42_7UBX_7UBX	7UBX	0.664	0.717	0.053	0.91	0.91	0.0
AF3	non_improver	system_119_119_9FWW_9FWW	9FWW	0.047	0.099	0.052	0.11	0.13	0.02
AF3	neutral	system_68_68_8E0E_8E0E	8E0E	0.663	0.711	0.048	0.93	0.93	0.0
AF3	non_improver	system_82_82_8K3A_8K3A	8K3A	0.033	0.08	0.047	0.14	0.13	-0.01
AF3	neutral	system_88_88_8Q6R_8Q6R	8Q6R	0.831	0.877	0.046	0.83	0.84	0.01
AF3	neutral	system_67_67_8DAM_8DAM	8DAM	0.717	0.763	0.046	0.9	0.89	-0.01
AF3	neutral	system_111_111_8YJ8_8YJ8	8YJ8	0.781	0.825	0.044	0.82	0.8	-0.02
AF3	non_improver	system_116_116_9EN2_9EN2	9EN2	0.015	0.058	0.043	0.12	0.11	-0.01
AF3	non_improver	system_117_117_9ETJ_9ETJ	9ETJ	0.009	0.052	0.043	0.4	0.11	-0.29
AF3	neutral	system_103_103_8TZU_8TZU	8TZU	0.834	0.875	0.041	0.87	0.86	-0.01
AF3	neutral	system_29_29_7NOW_7NOW	7NOW	0.884	0.925	0.041	0.91	0.9	-0.01
AF3	non_improver	system_90_90_8Q7S_8Q7S	8Q7S	0.036	0.077	0.041	0.14	0.1	-0.04
AF3	neutral	system_114_114_9EMY_9EMY	9EMY	0.818	0.858	0.04	0.92	0.92	0.0
AF3	neutral	system_59_59_7ZKZ_7ZKZ	7ZKZ	0.859	0.898	0.039	0.85	0.83	-0.02
AF3	neutral	system_32_32_7Q3R_7Q3R	7Q3R	0.821	0.859	0.038	0.83	0.83	0.0
AF3	non_improver	system_7_7_4N1H_4N1H	4N1H	0.009	0.047	0.038	0.12	0.11	-0.01
AF3	non_improver	system_34_34_7QBE_7QBE	7QBE	0.023	0.061	0.038	0.13	0.12	-0.01
AF3	non_improver	system_43_43_7UNZ_7UNZ	7UNZ	0.131	0.168	0.037	0.11	0.11	0.0
AF3	neutral	system_92_92_8Q94_8Q94	8Q94	0.634	0.669	0.035	0.78	0.78	0.0
AF3	neutral	system_66_66_8DAM_8DAM	8DAM	0.64	0.674	0.034	0.9	0.9	0.0
AF3	neutral	system_71_71_8EVD_8EVD	8EVD	0.919	0.951	0.032	0.86	0.86	0.0
AF3	neutral	system_33_33_7Q3R_7Q3R	7Q3R	0.897	0.928	0.031	0.9	0.89	-0.01
AF3	neutral	system_14_14_5O02_5O02	5O02	0.923	0.953	0.03	0.89	0.9	0.01
AF3	neutral	system_30_30_7O06_7O06	7O06	0.475	0.504	0.029	0.75	0.74	-0.01
AF3	neutral	system_89_89_8Q7O_8Q7O	8Q7O	0.921	0.949	0.028	0.88	0.88	0.0
AF3	neutral	system_64_64_8C5H_8C5H	8C5H	0.907	0.934	0.027	0.86	0.86	0.0
AF3	non_improver	system_122_122_9HML_9HML	9HML	0.012	0.035	0.023	0.12	0.24	0.12
AF3	neutral	system_25_25_6XZU_6XZU	6XZU	0.884	0.906	0.022	0.86	0.86	0.0
AF3	neutral	system_37_37_7R98_7R98	7R98	0.351	0.373	0.022	0.21	0.2	-0.01
AF3	non_improver	system_23_23_6RTY_6RTY	6RTY	0.147	0.169	0.022	0.3	0.32	0.02
AF3	neutral	system_105_105_8UKV_8UKV	8UKV	0.875	0.897	0.022	0.91	0.91	0.0
AF3	neutral	system_77_77_8H3X_8H3X	8H3X	0.79	0.811	0.021	0.85	0.85	0.0
AF3	non_improver	system_110_110_8YBM_8YBM	8YBM	0.022	0.043	0.021	0.1	0.11	0.01
AF3	neutral	system_21_21_6LZ2_6LZ2	6LZ2	0.884	0.904	0.02	0.8	0.8	0.0
AF3	neutral	system_40_40_7TGF_7TGF	7TGF	0.723	0.743	0.02	0.9	0.9	0.0
AF3	neutral	system_4_4_4EIG_4EIG	4EIG	0.887	0.906	0.019	0.67	0.62	-0.05
AF3	non_improver	system_60_60_7ZKZ_7ZKZ	7ZKZ	0.057	0.076	0.019	0.4	0.36	-0.04
AF3	neutral	system_6_6_4M3K_4M3K	4M3K	0.794	0.813	0.019	0.86	0.87	0.01
AF3	neutral	system_11_11_4Y8D_4Y8D	4Y8D	0.714	0.731	0.017	0.83	0.83	0.0
AF3	neutral	system_86_86_8PIH_8PIH	8PIH	0.745	0.761	0.016	0.91	0.92	0.01
AF3	neutral	system_54_54_7YZ9_7YZ9	7YZ9	0.869	0.884	0.015	0.85	0.85	0.0
AF3	neutral	system_94_94_8Q95_8Q95	8Q95	0.802	0.816	0.014	0.74	0.76	0.02
AF3	non_improver	system_24_24_6V7Y_6V7Y	6V7Y	0.124	0.136	0.012	0.86	0.86	0.0
AF3	neutral	system_87_87_8PYR_8PYR	8PYR	0.936	0.948	0.012	0.92	0.92	0.0
AF3	neutral	system_91_91_8Q7S_8Q7S	8Q7S	0.919	0.93	0.011	0.9	0.9	0.0
AF3	neutral	system_8_8_4NC2_4NC2	4NC2	0.946	0.956	0.01	0.84	0.84	0.0
AF3	neutral	system_45_45_7UST_7UST	7UST	0.903	0.912	0.009	0.84	0.84	0.0
AF3	neutral	system_18_18_6IBB_6IBB	6IBB	0.901	0.909	0.008	0.8	0.79	-0.01
AF3	non_improver	system_16_16_6H72_6H72	6H72	0.028	0.035	0.007	0.15	0.16	0.01
AF3	neutral	system_81_81_8J5J_8J5J	8J5J	0.372	0.378	0.006	0.26	0.26	0.0
AF3	neutral	system_72_72_8EW6_8EW6	8EW6	0.839	0.845	0.006	0.77	0.78	0.01
AF3	neutral	system_2_2_3OGO_3OGO	3OGO	0.959	0.964	0.005	0.88	0.88	0.0
AF3	neutral	system_99_99_8S0L_8S0L	8S0L	0.755	0.759	0.004	0.89	0.89	0.0
AF3	non_improver	system_84_84_8OWW_8OWW	8OWW	0.01	0.014	0.004	0.2	0.15	-0.05
AF3	non_improver	system_56_56_7Z1X_7Z1X	7Z1X	0.045	0.047	0.002	0.34	0.32	-0.02
AF3	non_improver	system_20_20_6LR7_6LR7	6LR7	0.059	0.061	0.002	0.27	0.27	0.0
AF3	non_improver	system_123_123_9J7Y_9J7Y	9J7Y	0.13	0.131	0.001	0.56	0.56	0.0
AF3	non_improver	system_57_57_7ZK1_7ZK1	7ZK1	0.005	0.006	0.001	0.31	0.3	-0.01
AF3	neutral	system_69_69_8EMZ_8EMZ	8EMZ	0.686	0.686	0.0	0.11	0.11	0.0
BOLTZ2	improver	system_87_87_8PYR_8PYR	8PYR	0.007	0.84	0.833	0.641	0.595	-0.047
BOLTZ2	improver	system_27_27_7B5G_7B5G	7B5G	0.011	0.681	0.67	0.818	0.892	0.074
BOLTZ2	improver	system_12_12_5E7F_5E7F	5E7F	0.065	0.735	0.67	0.923	0.913	-0.01
BOLTZ2	improver	system_38_38_7SAI_7SAI	7SAI	0.032	0.641	0.609	0.878	0.673	-0.205
BOLTZ2	improver	system_64_64_8C5H_8C5H	8C5H	0.191	0.794	0.603	0.926	0.916	-0.01
BOLTZ2	improver	system_70_70_8EN2_8EN2	8EN2	0.013	0.579	0.566	0.9	0.813	-0.087
BOLTZ2	improver	system_25_25_6XZU_6XZU	6XZU	0.185	0.748	0.563	0.904	0.807	-0.097
BOLTZ2	improver	system_100_100_8SOS_8SOS	8SOS	0.204	0.753	0.549	0.882	0.825	-0.057
BOLTZ2	improver	system_101_101_8TW3_8TW3	8TW3	0.005	0.549	0.544	0.801	0.51	-0.292
BOLTZ2	neutral	system_33_33_7Q3R_7Q3R	7Q3R	0.306	0.784	0.478	0.858	0.827	-0.031
BOLTZ2	improver	system_96_96_8QGX_8QGX	8QGX	0.155	0.589	0.434	0.935	0.309	-0.626
BOLTZ2	improver	system_120_120_9FZD_9FZD	9FZD	0.174	0.511	0.337	0.78	0.59	-0.19
BOLTZ2	neutral	system_83_83_8K4Q_8K4Q	8K4Q	0.498	0.744	0.246	0.86	0.809	-0.051
BOLTZ2	non_improver	system_123_123_9J7Y_9J7Y	9J7Y	0.022	0.228	0.206	0.763	0.218	-0.545
BOLTZ2	neutral	system_44_44_7UPM_7UPM	7UPM	0.663	0.867	0.204	0.95	0.9	-0.05
BOLTZ2	neutral	system_93_93_8Q94_8Q94	8Q94	0.434	0.637	0.203	0.78	0.365	-0.416
BOLTZ2	non_improver	system_115_115_9EN2_9EN2	9EN2	0.023	0.204	0.181	0.919	0.206	-0.713
BOLTZ2	non_improver	system_10_10_4X7F_4X7F	4X7F	0.007	0.18	0.173	0.874	0.598	-0.277
BOLTZ2	neutral	system_79_79_8HR2_8HR2	8HR2	0.603	0.769	0.166	0.866	0.695	-0.171
BOLTZ2	non_improver	system_56_56_7Z1X_7Z1X	7Z1X	0.037	0.172	0.135	0.872	0.636	-0.236
BOLTZ2	neutral	system_86_86_8PIH_8PIH	8PIH	0.708	0.829	0.121	0.934	0.926	-0.008
BOLTZ2	neutral	system_28_28_7F5G_7F5G	7F5G	0.696	0.816	0.12	0.889	0.861	-0.028
BOLTZ2	non_improver	system_69_69_8EMZ_8EMZ	8EMZ	0.016	0.135	0.119	0.795	0.256	-0.54
BOLTZ2	non_improver	system_107_107_8W90_8W90	8W90	0.036	0.146	0.11	0.873	0.902	0.029
BOLTZ2	neutral	system_89_89_8Q7O_8Q7O	8Q7O	0.84	0.949	0.109	0.96	0.915	-0.045
BOLTZ2	neutral	system_31_31_7O3B_7O3B	7O3B	0.817	0.924	0.107	0.943	0.86	-0.083
BOLTZ2	neutral	system_24_24_6V7Y_6V7Y	6V7Y	0.822	0.915	0.093	0.786	0.748	-0.038
BOLTZ2	neutral	system_103_103_8TZU_8TZU	8TZU	0.611	0.702	0.091	0.913	0.908	-0.006
BOLTZ2	improver	system_49_49_7VNB_7VNB	7VNB	0.199	0.289	0.09	0.837	0.377	-0.46
BOLTZ2	non_improver	system_81_81_8J5J_8J5J	8J5J	0.01	0.095	0.085	0.866	0.6	-0.266
BOLTZ2	neutral	system_15_15_6CWG_6CWG	6CWG	0.706	0.788	0.082	0.844	0.772	-0.071
BOLTZ2	neutral	system_8_8_4NC2_4NC2	4NC2	0.886	0.964	0.078	0.898	0.887	-0.011
BOLTZ2	non_improver	system_3_3_3RJQ_3RJQ	3RJQ	0.138	0.215	0.077	0.748	0.582	-0.166
BOLTZ2	neutral	system_13_13_5MJE_5MJE	5MJE	0.745	0.822	0.077	0.941	0.902	-0.039
BOLTZ2	neutral	system_57_57_7ZK1_7ZK1	7ZK1	0.862	0.937	0.075	0.943	0.916	-0.027
BOLTZ2	non_improver	system_9_9_4X7C_4X7C	4X7C	0.005	0.08	0.075	0.878	0.542	-0.337
BOLTZ2	neutral	system_113_113_9EMY_9EMY	9EMY	0.375	0.448	0.073	0.899	0.785	-0.114
BOLTZ2	neutral	system_111_111_8YJ8_8YJ8	8YJ8	0.536	0.603	0.067	0.888	0.808	-0.079
BOLTZ2	neutral	system_21_21_6LZ2_6LZ2	6LZ2	0.87	0.931	0.061	0.924	0.93	0.006
BOLTZ2	improver	system_78_78_8HR2_8HR2	8HR2	0.196	0.256	0.06	0.871	0.338	-0.534
BOLTZ2	non_improver	system_119_119_9FWW_9FWW	9FWW	0.099	0.156	0.057	0.929	0.542	-0.387
BOLTZ2	neutral	system_91_91_8Q7S_8Q7S	8Q7S	0.85	0.906	0.056	0.945	0.935	-0.01
BOLTZ2	neutral	system_5_5_4KRL_4KRL	4KRL	0.739	0.794	0.055	0.9	0.832	-0.068
BOLTZ2	non_improver	system_55_55_7Z1X_7Z1X	7Z1X	0.008	0.061	0.053	0.943	0.452	-0.491
BOLTZ2	neutral	system_36_36_7R24_7R24	7R24	0.811	0.864	0.053	0.96	0.958	-0.002
BOLTZ2	non_improver	system_118_118_9FVB_9FVB	9FVB	0.019	0.068	0.049	0.903	0.78	-0.123
BOLTZ2	neutral	system_37_37_7R98_7R98	7R98	0.932	0.979	0.047	0.91	0.892	-0.017
BOLTZ2	neutral	system_61_61_8AOM_8AOM	8AOM	0.756	0.802	0.046	0.944	0.91	-0.034
BOLTZ2	neutral	system_60_60_7ZKZ_7ZKZ	7ZKZ	0.824	0.87	0.046	0.931	0.909	-0.022
BOLTZ2	neutral	system_40_40_7TGF_7TGF	7TGF	0.747	0.791	0.044	0.938	0.936	-0.002
BOLTZ2	neutral	system_23_23_6RTY_6RTY	6RTY	0.892	0.934	0.042	0.921	0.885	-0.036
BOLTZ2	neutral	system_43_43_7UNZ_7UNZ	7UNZ	0.852	0.894	0.042	0.947	0.941	-0.006
BOLTZ2	neutral	system_99_99_8S0L_8S0L	8S0L	0.7	0.741	0.041	0.944	0.942	-0.002
BOLTZ2	non_improver	system_85_85_8PIH_8PIH	8PIH	0.036	0.077	0.041	0.89	0.709	-0.182
BOLTZ2	non_improver	system_114_114_9EMY_9EMY	9EMY	0.007	0.048	0.041	0.824	0.245	-0.579
BOLTZ2	non_improver	system_117_117_9ETJ_9ETJ	9ETJ	0.013	0.054	0.041	0.929	0.856	-0.073
BOLTZ2	neutral	system_94_94_8Q95_8Q95	8Q95	0.763	0.803	0.04	0.933	0.928	-0.005
BOLTZ2	neutral	system_95_95_8Q95_8Q95	8Q95	0.88	0.919	0.039	0.927	0.927	0.0
BOLTZ2	non_improver	system_71_71_8EVD_8EVD	8EVD	0.126	0.165	0.039	0.896	0.798	-0.098
BOLTZ2	neutral	system_42_42_7UBX_7UBX	7UBX	0.909	0.948	0.039	0.952	0.943	-0.008
BOLTZ2	neutral	system_45_45_7UST_7UST	7UST	0.9	0.938	0.038	0.955	0.949	-0.005
BOLTZ2	non_improver	system_116_116_9EN2_9EN2	9EN2	0.016	0.053	0.037	0.736	0.434	-0.302
BOLTZ2	neutral	system_16_16_6H72_6H72	6H72	0.918	0.955	0.037	0.942	0.925	-0.016
BOLTZ2	neutral	system_4_4_4EIG_4EIG	4EIG	0.923	0.958	0.035	0.859	0.847	-0.012
BOLTZ2	non_improver	system_105_105_8UKV_8UKV	8UKV	0.006	0.04	0.034	0.803	0.537	-0.267
BOLTZ2	neutral	system_11_11_4Y8D_4Y8D	4Y8D	0.675	0.705	0.03	0.899	0.891	-0.008
BOLTZ2	neutral	system_41_41_7TH2_7TH2	7TH2	0.838	0.866	0.028	0.956	0.952	-0.004
BOLTZ2	neutral	system_7_7_4N1H_4N1H	4N1H	0.857	0.882	0.025	0.744	0.562	-0.182
BOLTZ2	neutral	system_19_19_6K69_6K69	6K69	0.941	0.966	0.025	0.93	0.935	0.005
BOLTZ2	neutral	system_46_46_7USV_7USV	7USV	0.918	0.943	0.025	0.89	0.831	-0.059
BOLTZ2	neutral	system_59_59_7ZKZ_7ZKZ	7ZKZ	0.941	0.965	0.024	0.948	0.928	-0.02
BOLTZ2	neutral	system_17_17_6HER_6HER	6HER	0.882	0.905	0.023	0.964	0.954	-0.01
BOLTZ2	non_improver	system_122_122_9HML_9HML	9HML	0.017	0.038	0.021	0.905	0.618	-0.287
BOLTZ2	neutral	system_58_58_7ZK1_7ZK1	7ZK1	0.873	0.893	0.02	0.942	0.94	-0.002
BOLTZ2	neutral	system_66_66_8DAM_8DAM	8DAM	0.786	0.805	0.019	0.951	0.958	0.006
BOLTZ2	neutral	system_6_6_4M3K_4M3K	4M3K	0.908	0.927	0.019	0.95	0.948	-0.003
BOLTZ2	neutral	system_35_35_7R24_7R24	7R24	0.925	0.944	0.019	0.958	0.953	-0.005
BOLTZ2	neutral	system_29_29_7NOW_7NOW	7NOW	0.907	0.925	0.018	0.95	0.942	-0.008
BOLTZ2	neutral	system_48_48_7VKE_7VKE	7VKE	0.947	0.965	0.018	0.95	0.917	-0.033
BOLTZ2	neutral	system_30_30_7O06_7O06	7O06	0.565	0.581	0.016	0.933	0.935	0.002
BOLTZ2	neutral	system_22_22_6OBO_6OBO	6OBO	0.867	0.882	0.015	0.947	0.881	-0.066
BOLTZ2	neutral	system_62_62_8AV2_8AV2	8AV2	0.936	0.95	0.014	0.952	0.95	-0.002
BOLTZ2	neutral	system_51_51_7XLD_7XLD	7XLD	0.976	0.988	0.012	0.918	0.901	-0.017
BOLTZ2	neutral	system_2_2_3OGO_3OGO	3OGO	0.928	0.94	0.012	0.931	0.925	-0.006
BOLTZ2	neutral	system_68_68_8E0E_8E0E	8E0E	0.956	0.966	0.01	0.973	0.972	-0.001
BOLTZ2	neutral	system_92_92_8Q94_8Q94	8Q94	0.783	0.793	0.01	0.929	0.872	-0.057
BOLTZ2	non_improver	system_84_84_8OWW_8OWW	8OWW	0.025	0.035	0.01	0.828	0.339	-0.489
BOLTZ2	non_improver	system_14_14_5O02_5O02	5O02	0.011	0.021	0.01	0.868	0.502	-0.366
BOLTZ2	non_improver	system_102_102_8TW3_8TW3	8TW3	0.012	0.022	0.01	0.891	0.191	-0.7
BOLTZ2	neutral	system_77_77_8H3X_8H3X	8H3X	0.915	0.922	0.007	0.955	0.96	0.005
BOLTZ2	neutral	system_82_82_8K3A_8K3A	8K3A	0.964	0.971	0.007	0.894	0.878	-0.016
BOLTZ2	neutral	system_50_50_7WKI_7WKI	7WKI	0.975	0.981	0.006	0.953	0.942	-0.012
BOLTZ2	neutral	system_39_39_7SAJ_7SAJ	7SAJ	0.944	0.95	0.006	0.725	0.541	-0.184
BOLTZ2	non_improver	system_104_104_8TZU_8TZU	8TZU	0.009	0.014	0.005	0.866	0.196	-0.669
BOLTZ2	non_improver	system_74_74_8FSL_8FSL	8FSL	0.021	0.026	0.005	0.719	0.448	-0.27
BOLTZ2	neutral	system_54_54_7YZ9_7YZ9	7YZ9	0.963	0.967	0.004	0.968	0.956	-0.012
BOLTZ2	neutral	system_18_18_6IBB_6IBB	6IBB	0.947	0.951	0.004	0.931	0.933	0.002
BOLTZ2	non_improver	system_90_90_8Q7S_8Q7S	8Q7S	0.014	0.018	0.004	0.846	0.71	-0.136
BOLTZ2	non_improver	system_88_88_8Q6R_8Q6R	8Q6R	0.033	0.035	0.002	0.79	0.492	-0.298
BOLTZ2	neutral	system_20_20_6LR7_6LR7	6LR7	0.914	0.914	0.0	0.823	0.823	0.0
BOLTZ2	neutral	system_52_52_7XQV_7XQV	7XQV	0.728	0.728	0.0	0.91	0.91	0.0
BOLTZ2	neutral	system_34_34_7QBE_7QBE	7QBE	0.493	0.493	0.0	0.862	0.862	0.0
BOLTZ2	non_improver	system_110_110_8YBM_8YBM	8YBM	0.038	0.038	0.0	0.776	0.776	0.0
BOLTZ2	non_improver	system_32_32_7Q3R_7Q3R	7Q3R	0.009	0.009	0.0	0.872	0.872	0.0
BOLTZ2	non_improver	system_67_67_8DAM_8DAM	8DAM	0.012	0.012	0.0	0.879	0.879	0.0
BOLTZ2	non_improver	system_72_72_8EW6_8EW6	8EW6	0.019	0.019	0.0	0.926	0.926	0.0
CHAI1	improver	system_87_87_8PYR_8PYR	8PYR	0.033	0.845	0.812	0.213	0.22	0.007
CHAI1	improver	system_4_4_4EIG_4EIG	4EIG	0.074	0.826	0.752	0.183	0.185	0.002
CHAI1	improver	system_22_22_6OBO_6OBO	6OBO	0.021	0.726	0.705	0.369	0.235	-0.134
CHAI1	improver	system_68_68_8E0E_8E0E	8E0E	0.018	0.675	0.657	0.195	0.18	-0.015
CHAI1	improver	system_19_19_6K69_6K69	6K69	0.065	0.711	0.646	0.237	0.264	0.027
CHAI1	improver	system_71_71_8EVD_8EVD	8EVD	0.007	0.645	0.638	0.203	0.254	0.05
CHAI1	improver	system_57_57_7ZK1_7ZK1	7ZK1	0.147	0.782	0.635	0.236	0.219	-0.017
CHAI1	improver	system_85_85_8PIH_8PIH	8PIH	0.061	0.615	0.554	0.145	0.133	-0.012
CHAI1	improver	system_42_42_7UBX_7UBX	7UBX	0.007	0.541	0.534	0.154	0.202	0.048
CHAI1	neutral	system_100_100_8SOS_8SOS	8SOS	0.246	0.75	0.504	0.519	0.471	-0.049
CHAI1	improver	system_111_111_8YJ8_8YJ8	8YJ8	0.009	0.474	0.465	0.224	0.208	-0.016
CHAI1	improver	system_113_113_9EMY_9EMY	9EMY	0.009	0.444	0.435	0.176	0.214	0.038
CHAI1	improver	system_62_62_8AV2_8AV2	8AV2	0.011	0.432	0.421	0.16	0.172	0.011
CHAI1	improver	system_89_89_8Q7O_8Q7O	8Q7O	0.009	0.352	0.343	0.184	0.216	0.032
CHAI1	improver	system_8_8_4NC2_4NC2	4NC2	0.158	0.477	0.319	0.147	0.136	-0.011
CHAI1	neutral	system_41_41_7TH2_7TH2	7TH2	0.361	0.659	0.298	0.267	0.295	0.028
CHAI1	neutral	system_51_51_7XLD_7XLD	7XLD	0.268	0.565	0.297	0.19	0.192	0.003
CHAI1	neutral	system_120_120_9FZD_9FZD	9FZD	0.433	0.685	0.252	0.455	0.452	-0.003
CHAI1	neutral	system_36_36_7R24_7R24	7R24	0.426	0.652	0.226	0.722	0.732	0.01
CHAI1	improver	system_33_33_7Q3R_7Q3R	7Q3R	0.036	0.261	0.225	0.149	0.141	-0.007
CHAI1	improver	system_48_48_7VKE_7VKE	7VKE	0.011	0.234	0.223	0.209	0.175	-0.034
CHAI1	neutral	system_99_99_8S0L_8S0L	8S0L	0.422	0.605	0.183	0.779	0.779	-0.001
CHAI1	non_improver	system_101_101_8TW3_8TW3	8TW3	0.017	0.169	0.152	0.149	0.146	-0.003
CHAI1	non_improver	system_10_10_4X7F_4X7F	4X7F	0.016	0.161	0.145	0.122	0.127	0.004
CHAI1	non_improver	system_49_49_7VNB_7VNB	7VNB	0.013	0.157	0.144	0.126	0.132	0.007
CHAI1	non_improver	system_70_70_8EN2_8EN2	8EN2	0.01	0.152	0.142	0.13	0.128	-0.001
CHAI1	improver	system_52_52_7XQV_7XQV	7XQV	0.099	0.235	0.136	0.248	0.252	0.004
CHAI1	non_improver	system_93_93_8Q94_8Q94	8Q94	0.043	0.178	0.135	0.136	0.129	-0.007
CHAI1	non_improver	system_3_3_3RJQ_3RJQ	3RJQ	0.043	0.178	0.135	0.115	0.114	-0.001
CHAI1	non_improver	system_78_78_8HR2_8HR2	8HR2	0.018	0.153	0.135	0.141	0.135	-0.007
CHAI1	non_improver	system_2_2_3OGO_3OGO	3OGO	0.017	0.15	0.133	0.129	0.133	0.003
CHAI1	non_improver	system_82_82_8K3A_8K3A	8K3A	0.036	0.169	0.133	0.178	0.182	0.003
CHAI1	non_improver	system_79_79_8HR2_8HR2	8HR2	0.024	0.157	0.133	0.182	0.156	-0.027
CHAI1	non_improver	system_6_6_4M3K_4M3K	4M3K	0.019	0.144	0.125	0.187	0.178	-0.008
CHAI1	neutral	system_83_83_8K4Q_8K4Q	8K4Q	0.707	0.825	0.118	0.792	0.813	0.021
CHAI1	non_improver	system_119_119_9FWW_9FWW	9FWW	0.038	0.153	0.115	0.136	0.139	0.003
CHAI1	non_improver	system_84_84_8OWW_8OWW	8OWW	0.014	0.119	0.105	0.116	0.116	-0.0
CHAI1	non_improver	system_15_15_6CWG_6CWG	6CWG	0.018	0.122	0.104	0.186	0.173	-0.013
CHAI1	non_improver	system_91_91_8Q7S_8Q7S	8Q7S	0.122	0.218	0.096	0.13	0.13	0.001
CHAI1	non_improver	system_46_46_7USV_7USV	7USV	0.068	0.158	0.09	0.187	0.187	0.0
CHAI1	non_improver	system_90_90_8Q7S_8Q7S	8Q7S	0.016	0.105	0.089	0.142	0.141	-0.0
CHAI1	non_improver	system_95_95_8Q95_8Q95	8Q95	0.076	0.164	0.088	0.135	0.142	0.007
CHAI1	non_improver	system_105_105_8UKV_8UKV	8UKV	0.048	0.134	0.086	0.215	0.233	0.018
CHAI1	neutral	system_24_24_6V7Y_6V7Y	6V7Y	0.23	0.312	0.082	0.581	0.55	-0.031
CHAI1	non_improver	system_64_64_8C5H_8C5H	8C5H	0.107	0.186	0.079	0.248	0.254	0.006
CHAI1	non_improver	system_66_66_8DAM_8DAM	8DAM	0.007	0.086	0.079	0.232	0.161	-0.071
CHAI1	non_improver	system_60_60_7ZKZ_7ZKZ	7ZKZ	0.005	0.082	0.077	0.198	0.21	0.012
CHAI1	non_improver	system_9_9_4X7C_4X7C	4X7C	0.008	0.084	0.076	0.133	0.133	0.0
CHAI1	non_improver	system_72_72_8EW6_8EW6	8EW6	0.063	0.137	0.074	0.152	0.146	-0.006
CHAI1	neutral	system_61_61_8AOM_8AOM	8AOM	0.732	0.805	0.073	0.697	0.704	0.007
CHAI1	neutral	system_13_13_5MJE_5MJE	5MJE	0.639	0.711	0.072	0.788	0.787	-0.001
CHAI1	non_improver	system_122_122_9HML_9HML	9HML	0.014	0.079	0.065	0.166	0.163	-0.003
CHAI1	non_improver	system_123_123_9J7Y_9J7Y	9J7Y	0.014	0.078	0.064	0.23	0.18	-0.05
CHAI1	non_improver	system_102_102_8TW3_8TW3	8TW3	0.01	0.074	0.064	0.16	0.149	-0.012
CHAI1	non_improver	system_81_81_8J5J_8J5J	8J5J	0.019	0.083	0.064	0.147	0.138	-0.009
CHAI1	non_improver	system_69_69_8EMZ_8EMZ	8EMZ	0.039	0.102	0.063	0.144	0.144	-0.0
CHAI1	non_improver	system_92_92_8Q94_8Q94	8Q94	0.016	0.078	0.062	0.099	0.119	0.02
CHAI1	non_improver	system_23_23_6RTY_6RTY	6RTY	0.067	0.127	0.06	0.198	0.196	-0.002
CHAI1	non_improver	system_50_50_7WKI_7WKI	7WKI	0.084	0.141	0.057	0.121	0.129	0.008
CHAI1	neutral	system_18_18_6IBB_6IBB	6IBB	0.831	0.887	0.056	0.243	0.248	0.005
CHAI1	neutral	system_30_30_7O06_7O06	7O06	0.463	0.515	0.052	0.674	0.673	-0.002
CHAI1	non_improver	system_55_55_7Z1X_7Z1X	7Z1X	0.035	0.087	0.052	0.174	0.158	-0.016
CHAI1	non_improver	system_104_104_8TZU_8TZU	8TZU	0.033	0.084	0.051	0.145	0.141	-0.004
CHAI1	non_improver	system_16_16_6H72_6H72	6H72	0.039	0.09	0.051	0.121	0.121	-0.001
CHAI1	non_improver	system_39_39_7SAJ_7SAJ	7SAJ	0.008	0.057	0.049	0.158	0.157	-0.001
CHAI1	neutral	system_40_40_7TGF_7TGF	7TGF	0.69	0.738	0.048	0.722	0.726	0.004
CHAI1	non_improver	system_115_115_9EN2_9EN2	9EN2	0.042	0.09	0.048	0.166	0.192	0.026
CHAI1	non_improver	system_88_88_8Q6R_8Q6R	8Q6R	0.015	0.062	0.047	0.116	0.103	-0.013
CHAI1	non_improver	system_27_27_7B5G_7B5G	7B5G	0.036	0.082	0.046	0.19	0.192	0.002
CHAI1	improver	system_67_67_8DAM_8DAM	8DAM	0.198	0.243	0.045	0.582	0.572	-0.011
CHAI1	neutral	system_35_35_7R24_7R24	7R24	0.33	0.371	0.041	0.183	0.179	-0.004
CHAI1	non_improver	system_20_20_6LR7_6LR7	6LR7	0.098	0.138	0.04	0.153	0.142	-0.01
CHAI1	non_improver	system_77_77_8H3X_8H3X	8H3X	0.011	0.05	0.039	0.2	0.203	0.003
CHAI1	non_improver	system_94_94_8Q95_8Q95	8Q95	0.016	0.055	0.039	0.133	0.131	-0.003
CHAI1	non_improver	system_114_114_9EMY_9EMY	9EMY	0.009	0.047	0.038	0.188	0.203	0.015
CHAI1	non_improver	system_103_103_8TZU_8TZU	8TZU	0.032	0.069	0.037	0.147	0.14	-0.007
CHAI1	neutral	system_5_5_4KRL_4KRL	4KRL	0.265	0.302	0.037	0.2	0.207	0.007
CHAI1	non_improver	system_21_21_6LZ2_6LZ2	6LZ2	0.011	0.045	0.034	0.162	0.169	0.006
CHAI1	non_improver	system_29_29_7NOW_7NOW	7NOW	0.017	0.051	0.034	0.179	0.176	-0.003
CHAI1	non_improver	system_28_28_7F5G_7F5G	7F5G	0.039	0.072	0.033	0.105	0.112	0.007
CHAI1	non_improver	system_38_38_7SAI_7SAI	7SAI	0.013	0.045	0.032	0.171	0.167	-0.003
CHAI1	non_improver	system_7_7_4N1H_4N1H	4N1H	0.01	0.042	0.032	0.17	0.146	-0.024
CHAI1	non_improver	system_74_74_8FSL_8FSL	8FSL	0.097	0.128	0.031	0.171	0.173	0.002
CHAI1	non_improver	system_116_116_9EN2_9EN2	9EN2	0.012	0.043	0.031	0.173	0.145	-0.028
CHAI1	non_improver	system_54_54_7YZ9_7YZ9	7YZ9	0.062	0.092	0.03	0.31	0.314	0.004
CHAI1	non_improver	system_96_96_8QGX_8QGX	8QGX	0.118	0.138	0.02	0.629	0.621	-0.009
CHAI1	neutral	system_86_86_8PIH_8PIH	8PIH	0.738	0.758	0.02	0.714	0.69	-0.024
CHAI1	non_improver	system_32_32_7Q3R_7Q3R	7Q3R	0.036	0.056	0.02	0.122	0.129	0.007
CHAI1	non_improver	system_14_14_5O02_5O02	5O02	0.035	0.054	0.019	0.135	0.134	-0.001
CHAI1	non_improver	system_56_56_7Z1X_7Z1X	7Z1X	0.08	0.094	0.014	0.185	0.175	-0.01
CHAI1	non_improver	system_37_37_7R98_7R98	7R98	0.057	0.068	0.011	0.111	0.105	-0.006
CHAI1	non_improver	system_110_110_8YBM_8YBM	8YBM	0.011	0.022	0.011	0.136	0.138	0.002
CHAI1	non_improver	system_17_17_6HER_6HER	6HER	0.127	0.137	0.01	0.154	0.154	-0.0
CHAI1	neutral	system_11_11_4Y8D_4Y8D	4Y8D	0.69	0.7	0.01	0.767	0.769	0.001
CHAI1	non_improver	system_43_43_7UNZ_7UNZ	7UNZ	0.091	0.099	0.008	0.17	0.17	-0.001
CHAI1	non_improver	system_117_117_9ETJ_9ETJ	9ETJ	0.011	0.018	0.007	0.316	0.314	-0.002
CHAI1	non_improver	system_118_118_9FVB_9FVB	9FVB	0.009	0.014	0.005	0.261	0.208	-0.053
CHAI1	non_improver	system_34_34_7QBE_7QBE	7QBE	0.013	0.015	0.002	0.186	0.188	0.002
CHAI1	non_improver	system_107_107_8W90_8W90	8W90	0.015	0.016	0.001	0.208	0.202	-0.006
CHAI1	neutral	system_45_45_7UST_7UST	7UST	0.809	0.81	0.001	0.68	0.68	-0.001
CHAI1	non_improver	system_25_25_6XZU_6XZU	6XZU	0.011	0.012	0.001	0.263	0.259	-0.004
CHAI1	neutral	system_31_31_7O3B_7O3B	7O3B	0.684	0.684	0.0	0.665	0.665	0.0
CHAI1	non_improver	system_44_44_7UPM_7UPM	7UPM	0.088	0.088	0.0	0.264	0.264	0.0
